# Landscape and climatic variations of the Quaternary shaped multiple secondary contacts among barn owls (*Tyto alba*) of the Western Palearctic

**DOI:** 10.1101/2021.06.09.447652

**Authors:** Tristan Cumer, Ana Paula Machado, Guillaume Dumont, Vasileios Bontzorlos, Renato Ceccherelli, Motti Charter, Klaus Dichmann, Hans-Dieter Martens, Nicolaos Kassinis, Rui Lourenço, Francesca Manzia, Laure Prévost, Marko Rakovic, Felipe Siverio, Alexandre Roulin, Jérôme Goudet

**Affiliations:** Department of Ecology and Evolution, University of Lausanne, Lausanne, Switzerland; Green Fund, Kifisia, Athens, Greece; “TYTO” - Organization for the Management and Conservation of Biodiversity in Agricultural Ecosystems, Larisa, Greece; Centro Recupero Rapaci del Mugello, Firenze, Italy; Shamir Research Institute, University of Haifa, Katzrin, Israel; Department of Geography and Environmental Sciences, University of Haifa, Haifa, Israel; Hyldehegnet 27, 6400 Sønderborg, Denmark; Gettorfer Weg 13, 24214 Neuwittenbek, Germany; Game and Fauna Service, Ministry of the Interior, Nicosia, Cyprus; MED Mediterranean Institute for Agriculture, Environment and Development, Laboratory of Ornithology, IIFA, University of Évora, Évora, Portugal; Centro di Recupero per la Fauna Selvatica–LIPU, Rome, Italy; Association C.H.E.N.E., Centre d’Hébergement et d’Etude sur la Nature et l’Environnement, 76190 Allouville-Bellefosse, France; Natural History Museum of Belgrade, Belgrade, Serbia; Canary Islands’ Ornithology and Natural History Group (GOHNIC) 38480 Buenavista del Norte, Tenerife, Canary Islands, Spain; Swiss Institute of Bioinformatics, Lausanne, Switzerland

**Keywords:** Demographic modeling, glacial refugium, Haplotypes, Population genomics, postglacial recolonization, Whole-genome resequencing

## Abstract

The combined actions of climatic variations and landscape barriers shape the history of natural populations. When organisms follow their shifting niches, obstacles in the landscape can lead to the splitting of populations, on which evolution will then act independently. When two such populations are reunited, secondary contact occurs in a broad range of admixture patterns, from narrow hybrid zones to the complete dissolution of lineages. A previous study suggested that barn owls colonized the Western Palearctic after the last glaciation in a ring-like fashion around the Mediterranean Sea, and conjectured an admixture zone in the Balkans. Here, we take advantage of whole-genome sequences of 94 individuals across the Western Palearctic to reveal the complex history of the species in the region using observational and modeling approaches. Even though our results confirm that two distinct lineages colonized the region, one in Europe and one in the Levant, they suggest that it predates the last glaciation and identify a narrow secondary contact zone between the two in Anatolia. Nonetheless, we also show that barn owls re-colonized Europe after the glaciation from two distinct glacial refugia: a western one in Iberia and an eastern one in Italy. Both glacial lineages now communicate via eastern Europe, in a wide and permeable contact zone. This complex history of populations enlightens the taxonomy of *Tyto alba* in the region, highlights the key role played by mountain ranges and large water bodies as barriers and illustrates the power of population genomics in uncovering intricate demographic patterns.
