## Supplementary material for "Landscape and climatic variations of the Quaternary shaped multiple secondary contacts among barn owls (*Tyto alba*) of the Western Palearctic": Table S1

### Sheet: All_info
Sample_name	Population	Pop_short	Latitude_decimal	Longitude_decimal	Sex_genetic	WGS	FSC	Comments
AE01	Aegean	AE	36.4	28.2	Female	X
AE02	Aegean	AE	36.4	28.2	Female	X
AE03	Aegean	AE	38.4	26.1	Male	X
AE04	Aegean	AE	38.4	26.1	Female	X
AE05	Aegean	AE	37.2	26.9	Male	X
AE06	Aegean	AE	39.2	26.2	Male	X
AE07	Aegean	AE	39.2	26.2	Female	X
AE08	Aegean	AE	36.4	28.2	Male	X
AE09	Aegean	AE	37.1	26.8	Male	X
AE10	Aegean	AE	36.2	27.9	Female	X
CH01	Switzerland	CH	46.8	6.9	Female	X	X
CH10	Switzerland	CH	46.9	7	Male	X	X
CH15	Switzerland	CH	47	7.1	Male	X	X
CH18	Switzerland	CH	46.8	6.8	Male	X	X
CH20	Switzerland	CH	46.8	6.9	Male	X		Excluded from FSC randomly
CH21	Switzerland	CH	46.7	6.5	Male	X	X
CH22	Switzerland	CH	46.8	6.9	Male	X		Excluded from FSC because of it's higher inbreeding coef. Compared to the pop.
CH23	Switzerland	CH	46.9	7.1	Male	X	X
CH25	Switzerland	CH	46.8	6.9	Male	X	X
CH26	Switzerland	CH	46.7	6.6	Male	X	X
CY01	Cyprus	CY	35.1	33.4	Female	X
CY02	Cyprus	CY	35.4	33.2	Female	X
CY03	Cyprus	CY	35.4	33.2	Male	X
CY04	Cyprus	CY	34.9	33.6	Female	X
CY05	Cyprus	CY	35.1	33.4	Male	X
CY06	Cyprus	CY	35.1	33.4	Female	X
CY07	Cyprus	CY	34.9	33.6	Female	X
CY08	Cyprus	CY	35.4	33.2	Female	X
CY09	Cyprus	CY	35.4	33.2	Female	X
CY10	Cyprus	CY	35.4	33.2	Female	X
DK01	Denmark	DK	54.4	9.5	Female	X
DK02	Denmark	DK	54.4	9.9	Male	X
DK03	Denmark	DK	54	10.1	Female	X
DK04	Denmark	DK	53.8	9.5	Female	X
DK05	Denmark	DK	53.9	9.4	Male	X
DK06	Denmark	DK	54.5	10.1	Male	X
DK07	Denmark	DK	54	9.3	Female	X
DK08	Denmark	DK	55	9.6	Male	X
DK09	Denmark	DK	55.1	8.7	Male	X
DK10	Denmark	DK	55	8.9	Female	X
FR01	France	FR	49.5	0.9	Male	X
FR02	France	FR	49.3	0.6	Male	X
FR03	France	FR	49.4	0.9	Male	X
FR05	France	FR	49.3	0.8	Male	X
GR01	Greece	GR	38.6	21.4	Male	X	X
GR02	Greece	GR	37.9	23.7	Male	X	X
GR03	Greece	GR	38	23.8	Male	X	X
GR04	Greece	GR	38	23.1	Female	X		Excluded from FSC randomly
GR06	Greece	GR	38.9	22.4	Female	X	X
GR07	Greece	GR	38.4	21.4	Male	X	X
GR08	Greece	GR	39.3	21.8	Female	X	X
GR09	Greece	GR	38.6	21.4	Female	X	X
GR10	Greece	GR	38	23.9	Male	X	X
IS01	Israel	IS	31.6	34.8	Female	X
IS02	Israel	IS	32.5	35.5	Male	X
IS03	Israel	IS	33.1	35.6	Female	X
IS04	Israel	IS	32.5	35.4	Female	X
IS05	Israel	IS	32.5	35.5	Male	X
IS06	Israel	IS	32.5	35.6	Female	X
IS07	Israel	IS	32.5	35.5	Female	X
IS08	Israel	IS	33.1	35.6	Female	X
IS09	Israel	IS	33.1	35.6	Female	X
IT01	Italy	IT	41.9	12.5	Female	X	X
IT02	Italy	IT	41.9	12.5	Female	X	X
IT03	Italy	IT	41.9	12.5	Male	X		Excluded from FSC randomly
IT04	Italy	IT	41.9	12.5	Male	X		Excluded from FSC randomly
IT05	Italy	IT	41.9	12.5	Female	X	X
IT06	Italy	IT	42.8	11.1	Female	X	X
IT07	Italy	IT	43.6	10.3	Female	X	X
IT08	Italy	IT	43.8	11.3	Female	X	X
IT09	Italy	IT	43.8	11.3	Male	X	X
PT01	Portugal	PT	40	-8.7	Female	X	X
PT02	Portugal	PT	38.8	-8.8	Male	X	X
PT03	Portugal	PT	38.5	-8.1	Male	X		Excluded from FSC because of it's higher ibreeding coef. Compared to the pop.
PT04	Portugal	PT	38.9	-8.8	Female	X	X
PT05	Portugal	PT	39.6	-9	Female	X	X
PT06	Portugal	PT	39.5	-8.8	Female	X	X
PT07	Portugal	PT	38.6	-8.6	Female	X	X
PT08	Portugal	PT	39.6	-8.7	Female	X	X
PT09	Portugal	PT	39.4	-8.8	Male	X	X
SB01	Serbia	SB	45.3	19.8	Male	X
SB02	Serbia	SB	45.2	21.4	Male	X
SB03	Serbia	SB	43.8	20.1	Female	X
SB04	Serbia	SB	44.2	21.1	Female	X
SB05	Serbia	SB	43.8	21.4	Male	X
WC01	Canaries West	WC	28.3	-16.8	Male	X
WC02	Canaries West	WC	28.2	-16.5	Female	X
WC03	Canaries West	WC	28.3	-16.4	Female	X
WC04	Canaries West	WC	28.1	-16.6	Male	X
WC05	Canaries West	WC	28.3	-16.4	Male	X
WC06	Canaries West	WC	28.3	-16.4	Female	X
WC07	Canaries West	WC	28.4	-16.5	Male	X
WC08	Canaries West	WC	28.5	-16.3	Male	X
WC09	Canaries West	WC	28.4	-16.6	Male	X
SGP	Syngapore	SGP	1.4	103.8	Male	X
USA	USA	USA	32.7	-117.2	Female	X
